## Supplementary material for "Architecture of the Serotonergic Projectome in the Mouse Brain": Table S1

### Sheet: Axon Tracing
Injection Site	Injection Coordinates				Injection Volume (nl)
	AP (mm from Bregma)	ML (mm from Bregma)	DV (mm from dura)	Angle (deg)
mPFC	1.8	0.45	1.8, 1.5	0	200 for each DV position
ORB	2.5	1.7	2	0	250
MOp	1.2	2	0.75	0	250
RSP	-2.8	0.35	0.75	0	250
SSP-bfd	-1.31	3	0.5	0	400
VISp	-3.7	2.45	0.5	0	250
MOB -1	3.5	0.35	2.75	0	200
MOB -2	3.8	0.3	2	0	200
MOB -3	4.2	0.25	1.2	0	200
dHPC	-2.14	2	1.5	0	250
vHPC	-3.16	3.25	3.5	0	250
ENT	-4.5	3.5	2.5	0	250
BLA	-1	3	3.5	0	200
CP - anterior	1.5	1.5	2.5	0	200
CP - anterior 2	1.2	2	3	0	200
CP - intermediolateroventral	0.5	2.5	3.25	0	200
CP-dorsomedial	0.38	1.25	2	0	200
CP - posterior	0	1.5	1.5	0	200
CP - caudal	-1	3	2.5	0	200
ACB-core	1.2	1.5	3.75	0	100
CeA	-1	2.5	4	0	200
Gpe	-0.35	2	3.6	0	200
BST	0.4	0.9	3.9	0	200
PVTa	-0.35	1.35	3.55 (from Bregma)	20	200
PVTp	-1.07	1.76	3.15 (from Bregma)	30	200
VPM	-1.55	1.6	3	0	200
LGd	-2.5	2.25	2.5	0	200
MG	-3.3	2.25	3	0	200
MEPO	0.4	0	4.5	0	100
SCH	-0.5	0.25	5.25	0	50
SC	-3.9	0.75	1	0	100
SNr	-3.08	1.3	4.5	0	100
SNc+SNr	-3.15	1.25	4	0	100
VTA	-3.08	-0.7	4.25	0	75
MRN	-4.03	1.25	2.5	0	200
PAG	-4.7	0.7	1.4	0	100
PB	-5	1.2	2.5	0	75
PG	-4	0.25	5.25	0	100
VNC	-5.8	1.5	2.85	0	200
DN	-5.85	2.25	3.5	0	200
VERM	-5.88	2.25	2.19	0	200
Spinal Cord	Lumbar spinal cord dorsal part				1–3 μl containing 0.04% Trypan blue

### Sheet: Behavioral Experiment
Injection Site	Injection Coordinates				Injection Volume (nl)
	AP (mm from Bregma)	ML (mm from Bregma)	DV (mm from dura)	Angle (deg)
dCA3	-2.2	2.35	1.65	0	200
vCA1	-3.2	3.15	3.25	0	250
GPe	-0.35	2	3.6	0	200
SNr	-3.08	1.3	4.5	0	100
PIR	1.2	2.8	3.5	0	250
AI	1.8	2.8	2.25	0	250
LPO	0.3	0.85	4.9	0	200
PVT	-1.07	1.76	3.15 (from Bregma)	30	200
SC	-3.9	0.75	1	0	100
LGd	-2.5	2.25	2.5	0	200
