## Supplementary material for "Architecture of the Serotonergic Projectome in the Mouse Brain": Table S3

### Sheet: Fig5_Barcode+13Genes
Name	Sequence
circBCprimer1	GCTACTAGTATCATACGCCTTGTGAAGTTATATTTTC
circBCprimer2	ATGCGTCTGCGTTGGTGAATCGATAAGTTATATTTTC
circBC1-1	/5Phos/ATAACTacgggatccaagcgctcgtaatagcTAATTATTACTAGAAATAGGAGGGCAAGAAAAT
circBC1-2	/5Phos/ATAACTaaacgtctacatcgcgagcttacttTAATTATTACTAGAAATAGGAGGGCAAGAAAAT
circBC2-1	/5Phos/ATAACTataacgctaagacgacgccatcccaTAATTATTACTAGAACTAGGAGGGCAAGAAAAT
circBC2-2	/5Phos/ATAACTcgtgcaggtttcaacgaatgccatgTAATTATTACTAGAACTAGGAGGGCAAGAAAAT
circBC3-1	/5Phos/ATAACTggtaatgcggatttccacggaataaTAATTATTACTAGAATTAGGAGGGCAAGAAAAT
circBC3-2	/5Phos/ATAACTtccatagcgccctggttacacaatcTAATTATTACTAGAATTAGGAGGGCAAGAAAAT
circBC6-1	/5Phos/ATAACTgcatagcgttagtcgtccaagccatTAATTATTACTAGAAATA TCT CCA CAA GAAAAT	or	circBC4-1	/5Phos/ATAACTtaagagcggacgacctaaatatgaaTAATTATTACTAGAAATCGTAGACTAAGAAAAT
circBC6-2	/5Phos/ATAACTgaccgaagtactagttgaggtctgcTAATTATTACTAGAAATA TCT CCA CAA GAAAAT		circBC4-2	/5Phos/ATAACTaagtcgagcgaggtaacaattcacaTAATTATTACTAGAAATCGTAGACTAAGAAAAT
circBC5-1	/5Phos/ATAACTttcatgtgtgaacggctccaaacgaTAATTATTACTAGAACTCGTAGACTAAGAAAAT
circBC5-2	/5Phos/ATAACTcggcggattaccgttgttttatcgtTAATTATTACTAGAACTCGTAGACTAAGAAAAT
Npas1_00	/5Phos/ACATTACCACGGCAGCACTGGATCATAATTATTACTAGAATTCGTAGACTAAGATA
Npas1_01	/5Phos/ACATTAAAGGCATCCAGGGGTGTTTGAATTATTACTAGAATTCGTAGACTAAGATA
Npas1_02	/5Phos/ACATTAGTGACTGACCCACAGCACGTAATTATTACTAGAATTCGTAGACTAAGATA
Npas1_03	/5Phos/ACATTAATCCTGTCCATGAACAAACTAATTATTACTAGAATTCGTAGACTAAGATA
Npas1_04	/5Phos/ACATTAGGCCCCATGTCCATATGGTCAATTATTACTAGAATTCGTAGACTAAGATA
Npas1_05	/5Phos/ACATTAGTGTCCGTGCAAAGGCAGCTAATTATTACTAGAATTCGTAGACTAAGATA
Npas1_06	/5Phos/ACATTACTTTGACATTCAGGCCCCTCAATTATTACTAGAATTCGTAGACTAAGATA
Npas1_07	/5Phos/ACATTACAAAGAAGGACCGCTCTTGGAATTATTACTAGAATTCGTAGACTAAGATA
Npas1_08	/5Phos/ACATTATAGGGGGACCGATGCTTGCAAATTATTACTAGAATTCGTAGACTAAGATA
Npas1_09	/5Phos/ACATTACCCAGGATGGATGTAGTCGAAATTATTACTAGAATTCGTAGACTAAGATA
Npas1_10	GTCTCCGGGAGTTGTCAAGCTAATGTTATCTT
Npas1_11	GACACAATAGCTGGAAGCTGTAATGTTATCTT
Npas1_12	ACCTTCAGCATTGCTGAGCATAATGTTATCTT
Npas1_13	GCTTTGGCGGATCCTGGTTGTAATGTTATCTT
Npas1_14	CTGCGTCCCACAAGCTCTGATAATGTTATCTT
Npas1_15	GCTGAGGCGGAAGACAATCATAATGTTATCTT
Npas1_16	GAATGACCTTGTACCCCGAGTAATGTTATCTT
Npas1_17	TGAGGGTGGACTTCATGCGGTAATGTTATCTT
Npas1_18	AGGAGGACACGGAAGGTGGTTAATGTTATCTT
Npas1_19	CTCTAGGACCTCCGAGTGGTTAATGTTATCTT
Gad1_00	/5Phos/ACATTATCTCTACAGTCAACCAGGATCTAATTATTACTAGAAAATCCCTGCCAAGATA
Gad1_01	/5Phos/ACATTAAGTATCATACGTTGTAGGGCAATTATTACTAGAAAATCCCTGCCAAGATA
Gad1_02	/5Phos/ACATTAGCCATTCACCAGCTAAACCAAATTATTACTAGAAAATCCCTGCCAAGATA
Gad1_03	/5Phos/ACATTAAGCTCCAAATTAAAGCCTTCCATGCAATTATTACTAGAAAATCCCTGCCAAGATA
Gad1_10	TCTGGTGACCTGTACAGGAATAATGTTATCTT
Gad1_11	CCATGGGCTACGCCACACCTAATGTTATCTT
Gad1_12	ATATTGGTATTGGCAGTCGATGTTAATGTTATCTT
Gad1_13	AGAGACTCGGGGTGGTCAGTAATGTTATCTT
Sox14_00	/5Phos/ACATTATTGTCCAAACATTTATGACCAATTATTACTAGAACATCCCTGCCAAGATA
Sox14_01	/5Phos/ACATTATTCTGTCTAAAAGTAAACTTAATTATTACTAGAACATCCCTGCCAAGATA
Sox14_02	/5Phos/ACATTATACACAAAGCGAAAAGCCACAATTATTACTAGAACATCCCTGCCAAGATA
Sox14_03	/5Phos/ACATTACGACCATAGTATGGTTTTAAAATTATTACTAGAACATCCCTGCCAAGATA
Sox14_04	/5Phos/ACATTAGACGGCACAGCACCAAGACTAATTATTACTAGAACATCCCTGCCAAGATA
Sox14_05	/5Phos/ACATTAATAATACCAGGATCTGGGAGAATTATTACTAGAACATCCCTGCCAAGATA
Sox14_06	/5Phos/ACATTAGACAGTGAGGGGGACGTAAAAATTATTACTAGAACATCCCTGCCAAGATA
Sox14_07	/5Phos/ACATTAGCTTTGGGAGAGTCGGGAGAAATTATTACTAGAACATCCCTGCCAAGATA
Sox14_08	/5Phos/ACATTAGAAAGGATTCAGATCTCTGCAATTATTACTAGAACATCCCTGCCAAGATA
Sox14_09	/5Phos/ACATTACGTAGCGTGGGCTGACGAATAATTATTACTAGAACATCCCTGCCAAGATA
Sox14_10	TCTAGGTACATTTCCAAGACTAATGTTATCTT
Sox14_11	TCCTGACTTCATTACCTGACTAATGTTATCTT
Sox14_12	GGTGTCTAGGAGTACTGCGGTAATGTTATCTT
Sox14_13	ttctttttATCGAAGCAAACTAATGTTATCTT
Sox14_14	AAATGGTGCCTAGCTGTGTCTAATGTTATCTT
Sox14_15	ATATATACGCATATTCTAGATAATGTTATCTT
Sox14_16	CGAGTCCAAAGCCTATCCGCTAATGTTATCTT
Sox14_17	AAGGGGGTACAGTCGAGACTTAATGTTATCTT
Sox14_18	CGGGCCAGACTAGGTGCAAATAATGTTATCTT
Sox14_19	CCAAGCTTGGGGTTACATGGTAATGTTATCTT
Irx2_00	/5Phos/ACATTACTCAAGAAGGACGTTTATTTAATTATTACTAGAATATCCCTGCCAAGATA
Irx2_01	/5Phos/ACATTAGCATAAATTACTAGAAGCTTAATTATTACTAGAATATCCCTGCCAAGATA
Irx2_02	/5Phos/ACATTACTGAAGGACTCAAGTTCTTCAATTATTACTAGAATATCCCTGCCAAGATA
Irx2_03	/5Phos/ACATTATAGAATATATACCGTGGCAAAATTATTACTAGAATATCCCTGCCAAGATA
Irx2_04	/5Phos/ACATTAAACAAGTTCTCATATGCCCAAATTATTACTAGAATATCCCTGCCAAGATA
Irx2_05	/5Phos/ACATTATGTGGGTTGGCAGTGCAGTGAATTATTACTAGAATATCCCTGCCAAGATA
Irx2_06	/5Phos/ACATTACCACATCTGGGGTTTGTATCAATTATTACTAGAATATCCCTGCCAAGATA
Irx2_07	/5Phos/ACATTAGGAGAATAGCCTCCTGACttAATTATTACTAGAATATCCCTGCCAAGATA
Irx2_08	/5Phos/ACATTACTGACCTTGGCCCTCCTATAAATTATTACTAGAATATCCCTGCCAAGATA
Irx2_09	/5Phos/ACATTAGCCTTGCAGCGCTGCGTTTAAATTATTACTAGAATATCCCTGCCAAGATA
Irx2_10	GTCTGCAGTTTTTCAAATAATAATGTTATCTT
Irx2_11	GATTTCATTGCAATACAACTTAATGTTATCTT
Irx2_12	ATATCAAATTTGTTTCCACTTAATGTTATCTT
Irx2_13	CAGCAAGTCCTATCACACCTTAATGTTATCTT
Irx2_14	ATAGGGAAGCTATACTATGATAATGTTATCTT
Irx2_15	GTGTGTCCAGTCCTTAGAGTTAATGTTATCTT
Irx2_16	CACAAAATGTGGTCCGGGTTTAATGTTATCTT
Irx2_17	TGTATTTATGAACTTGGGAATAATGTTATCTT
Irx2_18	TTGTGACACCTACTTGCACTTAATGTTATCTT
Irx2_19	ATTGTACCGCAGAAGGCCCTTAATGTTATCTT
Met_00	/5Phos/ACATTATTCCGCTGAGATAGGAGTGTAATTATTACTAGAAAAACTCTCACAAGATA
Met_01	/5Phos/ACATTAAATAGCAAGTCAATGTTTCAAATTATTACTAGAAAAACTCTCACAAGATA
Met_02	/5Phos/ACATTATTCCCCTCGCCATCAATGTTAATTATTACTAGAAAAACTCTCACAAGATA
Met_03	/5Phos/ACATTATTTACATTCACATAAGTAGCAATTATTACTAGAAAAACTCTCACAAGATA
Met_04	/5Phos/ACATTAGGAGAAGATTGAGGATATCCAATTATTACTAGAAAAACTCTCACAAGATA
Met_05	/5Phos/ACATTAGCGCATTTCCGCTTTGGGGTAATTATTACTAGAAAAACTCTCACAAGATA
Met_06	/5Phos/ACATTAGGACAGTATTCTGGTTGCAAAATTATTACTAGAAAAACTCTCACAAGATA
Met_07	/5Phos/ACATTAGTGATATCAAATGTGTTCACAATTATTACTAGAAAAACTCTCACAAGATA
Met_08	/5Phos/ACATTACTTTACTGGTAGCTTGGCACAATTATTACTAGAAAAACTCTCACAAGATA
Met_09	/5Phos/ACATTACTTTATCGTACATGTCTCTGAATTATTACTAGAAAAACTCTCACAAGATA
Met_10	AGCCAGAACTGAGATTTAGATAATGTTATCTT
Met_11	CCTTAGAATCCAGGAATTTGTAATGTTATCTT
Met_12	GGACCTCTCATTCATCATGTTAATGTTATCTT
Met_13	GAAGGATATGGAGCAACACATAATGTTATCTT
Met_14	GTAGTGTTCCCCAATGAACGTAATGTTATCTT
Met_15	GACCAGTTCGGAAAAGGACGTAATGTTATCTT
Met_16	ATCACTTCGTACAAGGCGTCTAATGTTATCTT
Met_17	CTGCCTTGCAACAGGTAGATTAATGTTATCTT
Met_18	CAGACTCTCTAAAGCCATCCTAATGTTATCTT
Met_19	TGTTGTGGACACTATAGTACTAATGTTATCTT
Tph2_00	/5Phos/ACATTATGTCAGATGTCCAACATAAAAATTATTACTAGAACAACTCTCACAAGATA
Tph2_01	/5Phos/ACATTACTACGACTCCGTCTCCAACTAATTATTACTAGAACAACTCTCACAAGATA
Tph2_02	/5Phos/ACATTATTCTCAGTCTAAGCAAAAGGAATTATTACTAGAACAACTCTCACAAGATA
Tph2_03	/5Phos/ACATTAACAATACATTCACAGTTCCAAATTATTACTAGAACAACTCTCACAAGATA
Tph2_04	/5Phos/ACATTAATCCCAACTGCTGTGTTTCTAATTATTACTAGAACAACTCTCACAAGATA
Tph2_05	/5Phos/ACATTATGCTGTGATGCAAAGCGTGGAATTATTACTAGAACAACTCTCACAAGATA
Tph2_06	/5Phos/ACATTACGGATACTATTGAAAATAGAAATTATTACTAGAACAACTCTCACAAGATA
Tph2_07	/5Phos/ACATTAAGGAAAGTCTCAGGTCCAAGAATTATTACTAGAACAACTCTCACAAGATA
Tph2_08	/5Phos/ACATTATGGAATTGTGCGAGGAATGTAATTATTACTAGAACAACTCTCACAAGATA
Tph2_09	/5Phos/ACATTAGTTTGTTCGCTAATCAGAAAAATTATTACTAGAACAACTCTCACAAGATA
Tph2_10	GCATGTACACTACAGTAGACTAATGTTATCTT
Tph2_11	GAAGCAAATCCCTTTGTTTCTAATGTTATCTT
Tph2_12	ACATCCCTGTGGGATTTGAGTAATGTTATCTT
Tph2_13	GTGATAATTCACTCTATCCTTAATGTTATCTT
Tph2_14	CTGAACACTCAGTCTACATCTAATGTTATCTT
Tph2_15	GTAGAATATTAAATCCTTTGTAATGTTATCTT
Tph2_16	TCTAGTTTATCTCAAATAACTAATGTTATCTT
Tph2_17	CATTTTATCTAATGAACACATAATGTTATCTT
Tph2_18	AAAGTTCCACAACTCACCGATAATGTTATCTT
Tph2_19	CACAGTTTGCTTAAGTTAACTAATGTTATCTT
Syt2_00	/5Phos/ACATTAGTTGAAGAGCGTgtccaccaAATTATTACTAGAATAACTCTCACAAGATA
Syt2_01	/5Phos/ACATTACAAGCCTGACTAACATATATAATTATTACTAGAATAACTCTCACAAGATA
Syt2_02	/5Phos/ACATTAAGCACATTTTCTCCACCGCCAATTATTACTAGAATAACTCTCACAAGATA
Syt2_03	/5Phos/ACATTATGGGGCCTCTCCACAGTTTGAATTATTACTAGAATAACTCTCACAAGATA
Syt2_04	/5Phos/ACATTAACACCTCCTCCTTACCTGGAAATTATTACTAGAATAACTCTCACAAGATA
Syt2_05	/5Phos/ACATTACCACTTACACAAAAAGGGAAAATTATTACTAGAATAACTCTCACAAGATA
Syt2_06	/5Phos/ACATTACAAATGACCGCGCTGCTTGTAATTATTACTAGAATAACTCTCACAAGATA
Syt2_07	/5Phos/ACATTAAAATCTGGTGAATAGTTGATAATTATTACTAGAATAACTCTCACAAGATA
Syt2_08	/5Phos/ACATTAGGCATCAAGGGCTTTGGTCCAATTATTACTAGAATAACTCTCACAAGATA
Syt2_09	/5Phos/ACATTAGCCGCCTTCCAAATGGCCATAATTATTACTAGAATAACTCTCACAAGATA
Syt2_10	AGATGTCCTGACACATTTGCTAATGTTATCTT
Syt2_11	GGTTGGGAAGGGTACTTAGTTAATGTTATCTT
Syt2_12	TAAACACAGGATGCAAACCTTAATGTTATCTT
Syt2_13	TGTCTCTAAGGAACGGAAGCTAATGTTATCTT
Syt2_14	CCACCCAAGCTCCCCTTCTTTAATGTTATCTT
Syt2_15	TTGTCTTCAGATGGTATTTTTAATGTTATCTT
Syt2_16	AAGCAAGATGGTGCGTGAATTAATGTTATCTT
Syt2_17	CAGTCCCTGGTAGAGTCTGGTAATGTTATCTT
Syt2_18	TGACAAGAGGGTGTCTATGATAATGTTATCTT
Syt2_19	ACCCATCCAGTATCACATCTTAATGTTATCTT
Syt10_00	/5Phos/ACATTACAAGTTATTAATTATCATGGAATTATTACTAGAAAACTCACTCCAAGATA
Syt10_01	/5Phos/ACATTAATGAGCACACGGTTCTAGATAATTATTACTAGAAAACTCACTCCAAGATA
Syt10_02	/5Phos/ACATTACCAGCATCTCGTTCCAATGGAATTATTACTAGAAAACTCACTCCAAGATA
Syt10_03	/5Phos/ACATTAGGCTTCGTTGTACACGGGATAATTATTACTAGAAAACTCACTCCAAGATA
Syt10_04	/5Phos/ACATTAGTCATACGGCCAGCAGTTGGAATTATTACTAGAAAACTCACTCCAAGATA
Syt10_05	/5Phos/ACATTATATGCTTTCTGTGGTAGCACAATTATTACTAGAAAACTCACTCCAAGATA
Syt10_06	/5Phos/ACATTATGCGGTTGCTTAGCTGATCGAATTATTACTAGAAAACTCACTCCAAGATA
Syt10_07	/5Phos/ACATTATCATCAAACAGAGGGTTTAAAATTATTACTAGAAAACTCACTCCAAGATA
Syt10_08	/5Phos/ACATTACTTCTTCCTATCCGGAAGAAAATTATTACTAGAAAACTCACTCCAAGATA
Syt10_09	/5Phos/ACATTATCTTTAGCTGGGAGATCTAAAATTATTACTAGAAAACTCACTCCAAGATA
Syt10_10	aagccaaGAGAAATTATGCATAATGTTATCTT
Syt10_11	TGTGTGTAGGTTTCTGATTCTAATGTTATCTT
Syt10_12	TGATTGGCTTTCGGTGATAGTAATGTTATCTT
Syt10_13	TGGAGGGATATCGAAGATAATAATGTTATCTT
Syt10_14	CTGCACTTGATCACTGTCAATAATGTTATCTT
Syt10_15	GAACATGATTTCCCCCAGGTTAATGTTATCTT
Syt10_16	CATATATACTAAAGTGTAGTTAATGTTATCTT
Syt10_17	ACCACCGGAAACTGAAATAGTAATGTTATCTT
Syt10_18	GTGCACGCGGGTCTGAAATTTAATGTTATCTT
Syt10_19	GGATCAGAAGTTCCTGTGAATAATGTTATCTT
Tacr3_00	/5Phos/ACATTAATTGCTAAGGGGAAACATGCAATTATTACTAGAACACTCACTCCAAGATA
Tacr3_01	/5Phos/ACATTACATATGTGTATTTGGTTGTCAATTATTACTAGAACACTCACTCCAAGATA
Tacr3_02	/5Phos/ACATTATTGGTACTTTAGAGAGTTGAAATTATTACTAGAACACTCACTCCAAGATA
Tacr3_03	/5Phos/ACATTAATCCACTATGATTTACTACCAATTATTACTAGAACACTCACTCCAAGATA
Tacr3_04	/5Phos/ACATTAAAAAACGTGTTAGAGGCAAGAATTATTACTAGAACACTCACTCCAAGATA
Tacr3_05	/5Phos/ACATTAAGAATCAACAGTTGTAGTAAAATTATTACTAGAACACTCACTCCAAGATA
Tacr3_06	/5Phos/ACATTACGCATTCTACATTTCTAGATAATTATTACTAGAACACTCACTCCAAGATA
Tacr3_07	/5Phos/ACATTACACATGGCAGTTCCCCTAACAATTATTACTAGAACACTCACTCCAAGATA
Tacr3_08	/5Phos/ACATTAGTATTCCAAGCATAAATTAAAATTATTACTAGAACACTCACTCCAAGATA
Tacr3_09	/5Phos/ACATTAAATTTCTATTAGATGAGTCAAATTATTACTAGAACACTCACTCCAAGATA
Tacr3_10	ATATTCAGATGATGAGATACTAATGTTATCTT
Tacr3_11	GATAGTGTTTATCTGCACACTAATGTTATCTT
Tacr3_12	GTAAACCCAAGCATATATAATAATGTTATCTT
Tacr3_13	CTAGAGACAAATGCTGTGATTAATGTTATCTT
Tacr3_14	ATGTTGATAGAGCATACAAATAATGTTATCTT
Tacr3_15	AAGGCTTGCGATTTTATGAATAATGTTATCTT
Tacr3_16	TAAAGGATGTAGTCTGGAAGTAATGTTATCTT
Tacr3_17	TGGGCCTCTTAAATGTGCCTTAATGTTATCTT
Tacr3_18	GAAAGGAAGTAATCTCACAGTAATGTTATCTT
Tacr3_19	AAAGAGACTACCAAAAATACTAATGTTATCTT
Ppp1r17_00	/5Phos/ACATTATCACCCTTTTAGTCCTCACCAATTATTACTAGAATACTCACTCCAAGATA
Ppp1r17_01	/5Phos/ACATTAGAAAACGTATCAGAGTCTAAAATTATTACTAGAATACTCACTCCAAGATA
Ppp1r17_02	/5Phos/ACATTACAGAACAACCTTCAACTGGCAATTATTACTAGAATACTCACTCCAAGATA
Ppp1r17_03	/5Phos/ACATTACAAATATCACGACAACCAATAATTATTACTAGAATACTCACTCCAAGATA
Ppp1r17_04	/5Phos/ACATTACTACTAAACCAGGTGGAAAGAATTATTACTAGAATACTCACTCCAAGATA
Ppp1r17_05	/5Phos/ACATTAAAAATGAAAGTTTAGGAGGTAATTATTACTAGAATACTCACTCCAAGATA
Ppp1r17_06	/5Phos/ACATTACAATCTGAGTAGTAGGTCTCAATTATTACTAGAATACTCACTCCAAGATA
Ppp1r17_07	/5Phos/ACATTAGTCGACTAGGACAAAATGAGAATTATTACTAGAATACTCACTCCAAGATA
Ppp1r17_08	/5Phos/ACATTAACCAGTGTAATCTATTTACAAATTATTACTAGAATACTCACTCCAAGATA
Ppp1r17_09	/5Phos/ACATTAAAATAGCTAGCTTGTCACCAAATTATTACTAGAATACTCACTCCAAGATA
Ppp1r17_10	GAACACTAGATACTCTGCTTTAATGTTATCTT
Ppp1r17_11	ACAACACCACCTCTTATATATAATGTTATCTT
Ppp1r17_12	TAAGTGAGATGGCAAAAATATAATGTTATCTT
Ppp1r17_13	CTCCCATTATGACATAATTCTAATGTTATCTT
Ppp1r17_14	ATGCTGAATCGGACTGCCCTTAATGTTATCTT
Ppp1r17_15	CTTTCCTTTGCACAGTATAGTAATGTTATCTT
Ppp1r17_16	ACAAAGAGGTGACCTGACCATAATGTTATCTT
Ppp1r17_17	AGGAGGCGTCTAGATCTTAGTAATGTTATCTT
Ppp1r17_18	CCCTCTAGATCACCATAGGGTAATGTTATCTT
Ppp1r17_19	AATCTCAGGGGAGATGTCTTTAATGTTATCTT
Piezo2_00	/5Phos/ACATTATCTGGTGACCTGTACAGGAAAATTATTACTAGAAATCTCGTAAGAAGATA
Piezo2_01	/5Phos/ACATTATCCCTCACGAGGAATATATCAATTATTACTAGAAATCTCGTAAGAAGATA
Piezo2_02	/5Phos/ACATTAAATTACAAGGACAACAGATGAATTATTACTAGAAATCTCGTAAGAAGATA
Piezo2_03	/5Phos/ACATTAGTTGAATATCCTACTTCCGGAATTATTACTAGAAATCTCGTAAGAAGATA
Piezo2_04	/5Phos/ACATTATTTGAATCGCTGGGTGCCTTAATTATTACTAGAAATCTCGTAAGAAGATA
Piezo2_05	/5Phos/ACATTATGGCGTGTTTGAACTTTCTGAATTATTACTAGAAATCTCGTAAGAAGATA
Piezo2_06	/5Phos/ACATTAAGCTATGCTATTCCGTGTTGAATTATTACTAGAAATCTCGTAAGAAGATA
Piezo2_07	/5Phos/ACATTATATTTCGGCTTTTGCACCCAAATTATTACTAGAAATCTCGTAAGAAGATA
Piezo2_08	/5Phos/ACATTAGGTGAGCTCCTGTATCATTTAATTATTACTAGAAATCTCGTAAGAAGATA
Piezo2_09	/5Phos/ACATTATCTGCTACTGTTACGTCTTCAATTATTACTAGAAATCTCGTAAGAAGATA
Piezo2_10	CTAGTCCACTTGATCATGGTTAATGTTATCTT
Piezo2_11	TCCAGTTCCAACTCCCCTGTTAATGTTATCTT
Piezo2_12	GAACTCACGAACAAATTTCCTAATGTTATCTT
Piezo2_13	TTCCAAGGCTTGGGACCCCTTAATGTTATCTT
Piezo2_14	AGCTGTTTTATAGGCTTTGATAATGTTATCTT
Piezo2_15	GTAGATCTTCTCTATTGTCATAATGTTATCTT
Piezo2_16	GTCATTGCCAGCAATCATTTTAATGTTATCTT
Piezo2_17	GAAAGAAAGCTTATCCGTTGTAATGTTATCTT
Piezo2_18	AGAGAAGCAACTATTGGGGTTAATGTTATCTT
Piezo2_19	GAATTCGAGTTCCCTTCCAGTAATGTTATCTT
SERT_00	/5Phos/ACATTATGTAATGGGCCCGGAGTGTTAATTATTACTAGAACTCTCGTAAGAAGATA
SERT_01	/5Phos/ACATTATTCAGTGTAGCGTCTTTACGAATTATTACTAGAACTCTCGTAAGAAGATA
SERT_02	/5Phos/ACATTAGGTTCTAGTAGATTCCGGCTAATTATTACTAGAACTCTCGTAAGAAGATA
SERT_03	/5Phos/ACATTATTTCTCTTAGGTGGTTTATGAATTATTACTAGAACTCTCGTAAGAAGATA
SERT_04	/5Phos/ACATTAGAAGCTAGCTGATGACTGGGAATTATTACTAGAACTCTCGTAAGAAGATA
SERT_05	/5Phos/ACATTACAGCTAATGTGGCAGTAAGTAATTATTACTAGAACTCTCGTAAGAAGATA
SERT_06	/5Phos/ACATTAAAGAGTCTGGGCACCATAGTAATTATTACTAGAACTCTCGTAAGAAGATA
SERT_07	/5Phos/ACATTAATGTCCCCACACGGAATTTCAATTATTACTAGAACTCTCGTAAGAAGATA
SERT_08	/5Phos/ACATTATAATGCGCTCCTTAAGTGTCAATTATTACTAGAACTCTCGTAAGAAGATA
SERT_09	/5Phos/ACATTAAAATGATGTATATAGGGATGAATTATTACTAGAACTCTCGTAAGAAGATA
SERT_10	TTAGAGGCCATTTATATAGTTAATGTTATCTT
SERT_11	GCTCACACATATATATCAGTTAATGTTATCTT
SERT_12	ACAGCAGCACGTGGGTTACATAATGTTATCTT
SERT_13	TGGCTAGCAAGACATCCCTGTAATGTTATCTT
SERT_14	TCACAGACCTAATCTAAACCTAATGTTATCTT
SERT_15	AAGTCAGCTCAGCCGTGTCATAATGTTATCTT
SERT_16	AAAGAAGTGGTTGGAACCCATAATGTTATCTT
SERT_17	TGTTACACAGCATTCATGCGTAATGTTATCTT
SERT_18	TTTCAGGAGTGATACTTTTATAATGTTATCTT
SERT_19	CTGGAGTGCTGATCAGCCGATAATGTTATCTT
Tpbg_00	/5Phos/ACATTACATGAAAACGGGTCTTAACAAATTATTACTAGAATTCTCGTAAGAAGATA
Tpbg_01	/5Phos/ACATTATCTGAAGTAAAAGTTGAACCAATTATTACTAGAATTCTCGTAAGAAGATA
Tpbg_02	/5Phos/ACATTAGAGACAGGTTAACGACACTTAATTATTACTAGAATTCTCGTAAGAAGATA
Tpbg_03	/5Phos/ACATTAAAGAGTATCGGATGACAAGAAATTATTACTAGAATTCTCGTAAGAAGATA
Tpbg_04	/5Phos/ACATTAAAAGCCCTCAAATTCTTAAAAATTATTACTAGAATTCTCGTAAGAAGATA
Tpbg_05	/5Phos/ACATTATACAAGGATGTATCTTTGGTAATTATTACTAGAATTCTCGTAAGAAGATA
Tpbg_06	/5Phos/ACATTAAATGTTCCACTTTGAAAATTAATTATTACTAGAATTCTCGTAAGAAGATA
Tpbg_07	/5Phos/ACATTATCAAATTCCATGGAGCAACTAATTATTACTAGAATTCTCGTAAGAAGATA
Tpbg_08	/5Phos/ACATTAGTGGCAGCTGTGACATGTTTAATTATTACTAGAATTCTCGTAAGAAGATA
Tpbg_09	/5Phos/ACATTACTTGGGGACCTCTAATACTAAATTATTACTAGAATTCTCGTAAGAAGATA
Tpbg_10	ATGTAGACATGAATCACTTATAATGTTATCTT
Tpbg_11	ATTGACGCAAGTGACCTCCTTAATGTTATCTT
Tpbg_12	GTTCCTTCAATCGATGGCCTTAATGTTATCTT
Tpbg_13	GTGGCGGGATAGAGACGAGATAATGTTATCTT
Tpbg_14	GAGCTGAGGGGCCTTCTTTATAATGTTATCTT
Tpbg_15	CTTATAATATTTGTCTCTAGTAATGTTATCTT
Tpbg_16	CATAATAACTCCAAGAAACATAATGTTATCTT
Tpbg_17	CACATGACTCACACTTGGCTTAATGTTATCTT
Tpbg_18	AACTAAATTAGTCTAGACAATAATGTTATCTT
Tpbg_19	ACACATAATGAACACCGTTATAATGTTATCTT

### Sheet: Fig5_ORProbes
Name	Sequence	Source: Xiao Wang et al. ,Three-dimensional intact-tissue sequencing of single-cell transcriptional states.Science361,eaat5691(2018).DOI:10.1126/science.aat5691
OR1	/5Phos/TAGGAGGGCAA/3InvdT/
OR2	/5Phos/TCGTAGACTAA/3InvdT/
OR3	/5Phos/ATCCCTGCCAA/3InvdT/
OR4	/5Phos/AACTCTCACAA/3InvdT/
OR5	/5Phos/ACTCACTCCAA/3InvdT/
OR6	/5Phos/TCTCGTAAGAA/3InvdT/
1base_F1	/5Alex488N/ACTAGAAA
1base_F2	/5Alex546N/ACTAGAAC
1base_F4	/5Alex647N/ACTAGAAT
