## Supplementary material for "Architecture of the Serotonergic Projectome in the Mouse Brain": Table S4

### Sheet: Barcode - Virus Titer
Name	Construct	Titer (GC/ml)
Barcode 1	pAAV-U6-circBC1-hSyn-V5-2A-Flag-WPRE-pA	19500000000000
Barcode 2	pAAV-U6-circBC2-hSyn-V5-2A-Flag-WPRE-pA	19100000000000
Barcode 3	pAAV-U6-circBC3-hSyn-V5-2A-Flag-WPRE-pA	27500000000000
Barcode 4	pAAV-U6-circBC4-hSyn-V5-2A-Flag-WPRE-pA	16600000000000
Barcode 5	pAAV-U6-circBC5-hSyn-V5-2A-Flag-WPRE-pA	4370000000000
Barcode 6	pAAV-U6-circBC6-hSyn-V5-2A-Flag-WPRE-pA	2050000000000

### Sheet: Barcode - Injection Information
Injection Group / Injected Barcode (volume in nl)	BC1	BC2	BC3	BC4	BC5	BC6
All-pattern 1 (1 male, 1 female)	dCA1 (300)	PVT (200)	MOp (300)	GPe (300)	SC (300)
All-pattern 2 (1 male, 1 female)	GPe (300)	MOB (300)	mPFC (400)		LGd (200)	SNr (200)
Hippocampus (1 male, 1 female)	vCA1 (400)	dCA3 (300)	ENT (300)	dCA1 (300)
Basal Ganglia (1 male, 1 female)	CP-dm(300)	CP-VL(300)	CP-caudal(300)	GPe (300)	CeA (300)
Cortex (1 male, 1 female)	MOp (400)	ORB (400)	SSp-bfd (400)	mPFC (400)	BLA (300)
Medial Interbrain (1 male, 1 female)	PVT (200)	MEPO (200)	ACB-core (200)	MOB (300)	VTA (75)
Brainstem and Lateral Thalamus (1 male, 1 female)	DN (400)	MG (200)	for male, VERM (400); for female SNr (150)	LGd (200)	SC (200)
Mouse ID no. in Column #22 in Table S5	Sex/Injection group
1	male/All-pattern 1
2	male/All-pattern 2
3	male/Basal ganglia
4	male/Hippocampus
5	male/Cortex
6	male/Brainstem and Lat. Thal.
7	male/Medial Interbrain
8	female/All-pattern 1
9	female/All-pattern 2
10	female/Basal ganglia
11	female/Hippocampus
12	female/Cortex
13	female/Brainstem and Lat. Thal.
14	female/Medial Interbrain
